# Genome sequence of the euryhaline Javafish medaka, *Oryzias javanicus*: a small aquarium fish model for studies on adaptation to salinity

**DOI:** 10.1101/593673

**Authors:** Yusuke Takehana, Margot Zahm, Cédric Cabau, Christophe Klopp, Céline Roques, Olivier Bouchez, Cécile Donnadieu, Celia Barrachina, Laurent Journot, Mari Kawaguchi, Shigeki Yasumasu, Satoshi Ansai, Kiyoshi Naruse, Koji Inoue, Chuya Shinzato, Manfred Schartl, Yann Guiguen, Amaury Herpin

## Abstract

**Background:** The genus *Oryzias* is constituted of 35 medaka-fish species each exhibiting various ecological, morphological and physiological peculiarities and adaptations. Beyond of being a comprehensive phylogenetic group for studying intra-genus evolution of several traits like sex determination, behaviour, morphology or adaptation through comparative genomic approaches, all medaka species share many advantages of experimental model organisms including small size and short generation time, transparent embryos and genome editing tools for reverse and forward genetic studies. The Java medaka, *Oryzias javanicus*, is one of the two species of medaka perfectly adapted for living in brackish/sea-waters. Being an important component of the mangrove ecosystem, *O. javanicus* is also used as a valuable marine test-fish for ecotoxicology studies. Here, we sequenced and assembled the whole genome of *O. javanicus*, and anticipate this resource will be catalytic for a wide range of comparative genomic, phylogenetic and functional studies.

**Findings:** Complementary sequencing approaches including long-read technology and data integration with a genetic map allowed the final assembly of 908 Mbp of the *O. javanicus* genome. Further analyses estimate that the *O. javanicus* genome contains 33% of repeat sequences and has a heterozygosity of 0.96%. The achieved draft assembly contains 525 scaffolds with a total length of 809.7 Mbp, a N50 of 6.3 Mbp and a L50 of 37 scaffolds. We identified 21454 expressed transcripts for a total transcriptome size of 57, 146, 583 bps.

**Conclusions:** We provide here a high-quality draft genome assembly of the euryhaline Javafish medaka, and give emphasis on the evolutionary adaptation to salinity.
