## Supplemental tables 1 and 2 for "Genome sequence of the euryhaline Javafish medaka, *Oryzias javanicus*: a small aquarium fish model for studies on adaptation to salinity"

### Sheet: Additional Table 1
Additional Table 1. List of genes that encodes proteins associated with osmoregulation.
Category	Tentative name	Pfam domain	Ensembl Transcript ID	Ensembl Peptide ID	Accession No.	Description	Reference
Hormones and related genes	ghrh	Hormone_2	ENSORLT00000045469	ENSORLP00000028148		Growth hormone releasing hormone
	ghrhr	7tm_2|HRM	ENSORLT00000020809	ENSORLP00000020808		Growth hormone releasing hormone receptor
	ghrhra	7tm_2|HRM	ENSORLT00000022233	ENSORLP00000022232		Growth hormone releasing hormone receptor a
	ghrhrb	7tm_2|HRM	ENSORLT00000016357	ENSORLP00000016356		Growth hormone releasing hormone receptor b
	gh	Hormone_1	ENSORLT00000024333	ENSORLP00000024332		Growth Hormone
	smtla	Hormone_1	ENSORLT00000016882	ENSORLP00000016881	AY530202	Somatolactin a	Fukamachi et al. 2004
	ghra	GHBP|EpoR_lig-bind|fn3	ENSORLT00000005070	ENSORLP00000005069	DQ002886	Growth hormone receptor a/Somatolactin receptor	Fukamachi et al. 2005
	ghrb	GHBP|EpoR_lig-bind|IL6Ra-bind	ENSORLT00000018552	ENSORLP00000018551	DQ010539	Growth hormone receptor b	Fukamachi et al. 2005
	igf1	Insulin	ENSORLT00000026796	ENSORLP00000026564	MG254192	Insulin-like growth factor 1	Yuan et al. 2018 Gene
	igfra	Pkinase_Tyr|Recep_L_domain|Pkinase|Furin-like|fn3	ENSORLT00000035513	ENSORLP00000030267		Insulin-like growth factor receptor a
	igfrb	Pkinase_Tyr|Recep_L_domain|Pkinase|Furin-like|fn3|Insulin_TMD|Kinase-like	ENSORLT00000042271	ENSORLP00000029312		Insulin-like growth factor receptor b
	prl1	Hormone_1	ENSORLT00000021176	ENSORLP00000021175	AY275839	Prolactin
	prl2	Hormone_1	ENSORLT00000015802	ENSORLP00000015801	FJ475116	Prolactin 2	Huang et al. 2009
	prlra	EpoR_lig-bind|IL6Ra-bind|fn3	ENSORLT00000036758	ENSORLP00000031259		Prolactin receptor a
	prlrb	EpoR_lig-bind|IL6Ra-bind	ENSORLT00000000408	ENSORLP00000000408		Prolactin receptor b
	prlh2	Prolactin_RP	ENSORLT00000030314	ENSORLP00000039878		Prolactin rereasing hormone 2
	prlhr2a	7tm_1|7TM_GPCR_Srsx|7TM_GPCR_Srx|7tm_4	ENSORLT00000014240	ENSORLP00000014239		Prolactin releasing hormone receptor 2a
	prlhr2b	7tm_1|7TM_GPCR_Srsx|7TM_GPCR_Srx|7tm_4	ENSORLT00000041908	ENSORLP00000044963		Prolactin releasing hormone receptor 2b
	prlhrl	7tm_1|7TM_GPCR_Srsx	ENSORLT00000035956	ENSORLP00000044149		Prolactin-releasing hormone receptor-like
	isotocin	Hormone_5|Hormone_4	ENSORLT00000004743	ENSORLP00000004742	AB691138, KT235790	Isotocin	Kawabata et al. 2012, Yun et al. 2015
	itr1	7tm_1|7TM_GPCR_Srsx|7tm_4	ENSORLT00000040701	ENSORLP00000026754	AB646240	Isotocin receptor-like 1	Hyodo et al. 2016b
	itr2	7tm_1|7TM_GPCR_Srsx|7tm_4	ENSORLT00000000886	ENSORLP00000000885	AB646241	Isotocin receptor-like 2	Hyodo et al. 2016b
	vt	Hormone_5|Hormone_4	ENSORLT00000031243	ENSORLP00000043817	AB691137	Vasotocin	Kawabata et al. 2012
	v1ar1	7tm_1|7TM_GPCR_Srv|7TM_GPCR_Srsx|DUF1856|7tm_4	ENSORLT00000021579	ENSORLP00000021578	AB646237	Vasotocin type 1a receptor 1	Hyodo 2016a
	v1ar2	7tm_1|DUF1856|7TM_GPCR_Srsx|7TM_GPCR_Srv|7tm_4	ENSORLT00000002644	ENSORLP00000002643	AB646238	Vasotocin type 1a receptor 2	Hyodo 2016a
	v2ar1	7tm_1|7tm_4|7TM_GPCR_Srsx|7TM_GPCR_Srx	ENSORLT00000020859	ENSORLP00000020858	AB698828	Vasotocin type 2a receptor 1	Hyodo 2016a
	v2ar2	7tm_1|7TM_GPCR_Srx|7tm_4|7TM_GPCR_Srsx|7TM_GPCR_Srv|DUF5134	ENSORLT00000008897	ENSORLP00000008896	AB539139	Vasotocin type 2a receptor 2	Konno et al. 2010
	v2br	7tm_1|7TM_GPCR_Srv|7TM_GPCR_Srsx	ENSORLT00000037154	ENSORLP00000029962	AB646239	Vasotocin type 2b receptor 2	Hyodo 2016a
	star	START	ENSORLT00000015903	ENSORLP00000015902	DQ988930	Steroidogenic acute regulatory protein
	cyp21a2	p450	ENSORLT00000008664	ENSORLP00000008663	JX454619(d)	Steroid 21-hydroxylase	Rhee et al. 2013
	cyp17	p450	ENSORLT00000023960	ENSORLP00000023959		Steroid 17alpha-hydroxylase/17,20 lyase-like	Takahashi et al. 2016
	cyp17a2	p450	ENSORLT00000002786	ENSORLP00000002785	EF423918	Steroid 17alpha-hydroxylase/17,20 lyase-like	Zhou et al. 2007
	cyp11b	p450	ENSORLT00000013136	ENSORLP00000013135	AB105880	Steroid 11beta-hydroxylase	Yokota et al. 2005
	hsd3b7	3Beta_HSD|Epimerase|NAD_binding_4|GDP_Man_Dehyd|Polysacc_synt_2|NAD_binding_10|RmlD_sub_bind|Sacchrp_dh_NADP|KR|NmrA	ENSORLT00000039244	ENSORLP00000033577		Hydroxy-delta-5-steroid dehydrogenase
	pomc	ACTH_domain	ENSORLT00000018657	ENSORLP00000018656		Proopiomelanocortin
	mc2r	7tm_1|7tm_4|7TM_GPCR_Srx|7TM_GPCR_Srsx	ENSORLT00000030619	ENSORLP00000042783		ACTH receptor
	nr3c1-1	Hormone_recep|zf-C4|GCR	ENSORLT00000001940	ENSORLP00000001939		Nuclear receptor subfamily 3 group C member 1-1	Trayer et al. 2013
	nr3c1-2	GCR|Hormone_recep|zf-C4	ENSORLT00000007571	ENSORLP00000007570		Nuclear receptor subfamily 3 group C member 1-2	Trayer et al. 2013
	nr3c2	zf-C4|Hormone_recep	ENSORLT00000009439	ENSORLP00000009438	AB284184	Nuclear receptor subfamily 3 group C member 2/mineralocorticoid receptor	Trayer et al. 2013
	kdrl	Pkinase_Tyr|Ig_3|I-set|Pkinase|ig|Ig_2|VEGFR-2_TMD|V-set|Ig_4|Ig_5|Ig_6|Izumo-Ig|C2-set_2	ENSORLT00000002415	ENSORLP00000002414		kinase insert domain receptor like/glucocorticoid receptor 1	Takahashi et al. 2016
	cga	Hormone_6	ENSORLT00000038156	ENSORLP00000031493	AB541980, EU047760	Glycoprotein hormones, alpha polypeptide	Zhang et al. 2008, Kanda et al. 2011
	tshba	Cys_knot	ENSORLT00000045203	ENSORLP00000028580		Thyroid stimulating hormone, beta subunit, a
	tshr	7tm_1|LRR_8|LRR_5|LRR_4	ENSORLT00000013409	ENSORLP00000013408		Thyroid stimulating hormone receptor
	thra	zf-C4|Hormone_recep	ENSORLT00000015035	ENSORLP00000015034	AB114860	Thyroid hormone receptor alpha
	thrb	zf-C4|Hormone_recep	ENSORLT00000031025	ENSORLP00000038527	AB114861	Thyroid hormone receptor beta
	agt	Serpin	ENSORLT00000006992	ENSORLP00000006991		Angiotensinogen	Wong 2016a
	agtr1b	7tm_1|7TM_GPCR_Srsx	ENSORLT00000012596	ENSORLP00000012595		Angiotensin II receptor, type 1b	Wong 2016b
	agtr2	7tm_1|7TM_GPCR_Srx	ENSORLT00000010535	ENSORLP00000010534		Angiotensin II receptor, type 2	Wong 2016b
	ace	Peptidase_M2	ENSORLT00000041545	ENSORLP00000032973		Angiotensin I converting enzyme
	renin	Asp|TAXi_N|A1_Propeptide|TAXi_C	ENSORLT00000041714	ENSORLP00000033893		Renin
	ucn	CRF	ENSORLT00000044423	ENSORLP00000036699		Urocortin/urotensin 1
	uts2a	Urotensin_II	ENSORLT00000017415	ENSORLP00000017414		Urotensin 2, alpha
	uts2r	7tm_1|7TM_GPCR_Srsx|7tm_4	ENSORLT00000044873	ENSORLP00000039716		Urotensin 2 receptor
	stc1	Stanniocalcin	ENSORLT00000034808	ENSORLP00000038173		Stanniocalcin 1
	stc2a	Stanniocalcin	ENSORLT00000046193	ENSORLP00000026528		Stanniocalcin 2a
	bnp	ANP	ENSORLT00000034670	ENSORLP00000037551	AB099700, AB574170(d)	B-type natriuretuc peptide precursor	Inoue et al. 2005, Inoue et al. 2012
	cnp-1	ANP	ENSORLT00000015277	ENSORLP00000015276	AB081455	C-type natriuretic peptide 1 precursor	Inoue et al. 2003
	cnp-2	ANP	?	?	AB081456	C-type natriuretic peptide 2 precursor	Inoue et al. 2003
	cnp-3	ANP	ENSORLT00000046554	ENSORLP00000038693	AB091698	C-type natriuretic peptide 3 precursor	Inoue et al. 2003
	cnp-4	ANP	ENSORLT00000041713	ENSORLP00000037865	AB091699	C-type natriuretic peptide 4 precursor	Inoue et al. 2003
	npr-c	ANF_receptor	ENSORLT00000021563	ENSORLP00000021562	AB162945	Natriuretic peptide clearance receptor
	olgc1	Guanylate_cyc|ANF_receptor|Pkinase_Tyr|Pkinase|HNOBA	ENSORLT00000034125	ENSORLP00000027457	AB004921	Natriuretic peptide receptor B
	olgc2	Guanylate_cyc|ANF_receptor|Pkinase_Tyr|Pkinase|HNOBA	ENSORLT00000025799	ENSORLP00000025798	AB030274	Natriuretic peptide receptor A	Takeda and Suzuki 1999
	olgc7	Guanylate_cyc|ANF_receptor|Pkinase_Tyr|Pkinase|HNOBA	ENSORLT00000001809	ENSORLP00000001808	AB023489	Natriuretic peptide receptor A	Yamagami et al. 2001
	guanylin	Guanylin	ENSORLT00000042433	ENSORLP00000026429		guanylin	Yuge 2016a
	uroguanylin	Guanylin	ENSORLT00000021363	ENSORLP00000021362		uroguanylin	Yuge 2016b
	olgc6	Guanylate_cyc|Pkinase_Tyr|Pkinase|ANF_receptor	ENSORLT00000003386	ENSORLP00000003385	AB007192	GC-CI	Yuge 2016a
	olgc9	Guanylate_cyc|Pkinase_Tyr|Pkinase	ENSORLT00000037371	ENSORLP00000038718	AB162944	GC-CII	Yuge 2016a
	adm1	Calc_CGRP_IAPP	ENSORLT00000037587	ENSORLP00000037687	AB257074	Adrenomedullin 1	Ogoshi et al. 2006
	adm2	Calc_CGRP_IAPP	ENSORLT00000011477	ENSORLP00000011476	AB257075	Adrenomedullin 2	Ogoshi et al. 2006
	adm3	Calc_CGRP_IAPP	ENSORLT00000028619	ENSORLP00000037680	AB257076	Adrenomedullin 3	Ogoshi et al. 2006
	adm4	Calc_CGRP_IAPP	ENSORLT00000033141	ENSORLP00000027735	AB257077	Adrenomedullin 4	Ogoshi et al. 2006
	adm5	Calc_CGRP_IAPP	ENSORLT00000030627	ENSORLP00000036058	AB257078	Adrenomedullin 5	Ogoshi et al. 2006
	cgrp1	Calc_CGRP_IAPP	ENSORLT00000041121	ENSORLP00000040822	AB257079	CGRP1	Ogoshi et al. 2006
	cgrp2	Calc_CGRP_IAPP	ENSORLT00000001504	ENSORLP00000001503	AB257080	CGRP2	Ogoshi et al. 2006
	calcitonin	Calc_CGRP_IAPP	ENSORLT00000044345	ENSORLP00000045334	AB257081	Calcitonin1	Ogoshi et al. 2006
	calcitonin2	Calc_CGRP_IAPP	ENSORLT00000035157	ENSORLP00000029155	AB257082	Calcitonin2	Ogoshi et al. 2006
	iapp	Calc_CGRP_IAPP	ENSORLT00000010978	ENSORLP00000010977		Amylin, islet amyloid polypeptide
	ramp1	RAMP	ENSORLT00000022681	ENSORLP00000022680		Receptor activity modifying protein 1
	ramp2	RAMP	ENSORLT00000043794	ENSORLP00000044526		Receptor activity modifying protein 2
	ramp3	RAMP	ENSORLT00000045700	ENSORLP00000038841		Receptor activity modifying protein 3
	ramp4	RAMP	ENSORLT00000037852	ENSORLP00000041960		Receptor activity modifying protein 4
	ramp5	RAMP	ENSORLT00000041065	ENSORLP00000042859		Receptor activity modifying protein 5
	calcrla	7tm_2|HRM	ENSORLT00000033070	ENSORLP00000043963		Calcitonin receptor-like a
	calcrlb	7tm_2|HRM	ENSORLT00000000113	ENSORLP00000000113		Calcitonin receptor-like b
	calcr	7tm_2|HRM	ENSORLT00000032368	ENSORLP00000041740		Calcitonin receptor
Osmolytes-related genes	cdo1	CDO_I|PCO_ADO	ENSORLT00000004213	ENSORLP00000004212		Cysteine dioxygenase, type I
	csad	Pyridoxal_deC	ENSORLT00000010108	ENSORLP00000010107		Cysteine sulfinic acid decarboxylase
	ado	PCO_ADO	ENSORLT00000042412	ENSORLP00000037384		2-Aminoethanethiol dioxygenase
	gad1a	Pyridoxal_deC|Beta_elim_lyase|SepSecS|Aminotran_5	ENSORLT00000021605	ENSORLP00000021604		Glutamate decarboxylase 1a
	gad1b	Pyridoxal_deC|Beta_elim_lyase|Aminotran_5	ENSORLT00000035117	ENSORLP00000043343		Glutamate decarboxylase 1b
	gad2	Pyridoxal_deC|Beta_elim_lyase|Aminotran_5	ENSORLT00000016248	ENSORLP00000016247		Glutamate decarboxylase 2
Pumps and related genes	atp1a1a	E1-E2_ATPase|Cation_ATPase_C|Cation_ATPase|Hydrolase|Cation_ATPase_N|Hydrolase_3	ENSORLT00000023207	ENSORLP00000023206		ATPase Na+/K+ transporting subunit alpha 1	Madsen et al. 2014
	atp1a1b	E1-E2_ATPase|Cation_ATPase_C|Cation_ATPase|Hydrolase|Cation_ATPase_N|Hydrolase_3	ENSORLT00000002643	ENSORLP00000002642		ATPase Na+/K+ transporting subunit alpha 1b	Madsen et al. 2014
	atp1a2a	E1-E2_ATPase|Cation_ATPase_C|Cation_ATPase|Hydrolase|Cation_ATPase_N|Hydrolase_3	ENSORLT00000003295	ENSORLP00000003294		ATPase Na+/K+ transporting subunit alpha 2	Madsen et al. 2014
	atp1a3a	E1-E2_ATPase|Cation_ATPase_C|Cation_ATPase|Hydrolase|Cation_ATPase_N|Hydrolase_3	ENSORLT00000034709	ENSORLP00000037428		ATPase Na+/K+ transporting subunit beta 3a	Madsen et al. 2014
	atp1a3b	E1-E2_ATPase|Cation_ATPase_C|Cation_ATPase|Hydrolase|Cation_ATPase_N|Hydrolase_3	ENSORLT00000046641	ENSORLP00000037804		ATPase Na+/K+ transporting subunit beta 3b	Madsen et al. 2014
	atp1b1b	Na_K-ATPase	ENSORLT00000041558	ENSORLP00000043086		ATPase Na+/K+ transporting subunit beta 1b
	atp1b2b	Na_K-ATPase	ENSORLT00000029711	ENSORLP00000038335		ATPase Na+/K+ transporting subunit beta 2b
	atp1b3a	Na_K-ATPase	ENSORLT00000005920	ENSORLP00000005919		ATPase Na+/K+ transporting subunit beta 3a
	atp1b4	Na_K-ATPase	ENSORLT00000001323	ENSORLP00000001322		ATPase Na+/K+ transporting subunit beta 4
	atp6v0a1a	V_ATPase_I	ENSORLT00000005186	ENSORLP00000005185		ATPase H+ transporting V0 subunit a1a
	atp6v0a1b	V_ATPase_I	ENSORLT00000018105	ENSORLP00000018104		ATPase H+ transporting V0 subunit a1b
	atp6v0a2a	V_ATPase_I	ENSORLT00000011511	ENSORLP00000011510		ATPase H+ transporting V0 subunit a2a
	atp6v0a2b	V_ATPase_I	ENSORLT00000039965	ENSORLP00000032851		ATPase H+ transporting V0 subunit a2b
	atp6v0b	ATP-synt_C	ENSORLT00000022197	ENSORLP00000022196		ATPase H+ transporting V0 subunit b
	atp6v0ca	ATP-synt_C	ENSORLT00000014922	ENSORLP00000014921		ATPase H+ transporting V0 subunit ca
	atp6v0d1	vATP-synt_AC39	ENSORLT00000035801	ENSORLP00000034381		ATPase H+ transporting V0 subunit d1
	atp6v0e1	ATP_synt_H	ENSORLT00000009228	ENSORLP00000009227		ATPase H+ transporting V0 subunit e1
	atpv0e2	ATP_synt_H	ENSORLT00000040141	ENSORLP00000044232		ATPase H+ transporting V0 subunit e2
	atp6v1a	ATP-synt_ab|ATP-synt_ab_Xtn|ATP-synt_ab_N	ENSORLT00000011447	ENSORLP00000011446		ATPase H+ transporting V1 subunit A
	atp6v1ba	ATP-synt_ab|ATP-synt_ab_N	ENSORLT00000035745	ENSORLP00000034915		V-type proton ATPase subunit B, brain isoform-like
	atp6v1b2	ATP-synt_ab|ATP-synt_ab_N	ENSORLT00000043367	ENSORLP00000027466		ATPase H+ transporting V1 subunit B2
	atp6v1c1a	V-ATPase_C	ENSORLT00000003879	ENSORLP00000003878		ATPase H+ transporting V1 subunit C1a
	atp6v1c2	V-ATPase_C	ENSORLT00000030500	ENSORLP00000030724		ATPase H+ transporting V1 subunit C2
	atp6v1d	ATP-synt_D	ENSORLT00000014799	ENSORLP00000014798		ATPase H+ transporting V1 subunit D
	atp6v1e1a	vATP-synt_E	ENSORLT00000038952	ENSORLP00000035189		ATPase H+ transporting V1 subunit E1a
	atp6v1e1b	vATP-synt_E	ENSORLT00000019773	ENSORLP00000019772		ATPase H+ transporting V1 subunit E1b
	atp6v1f	ATP-synt_F	ENSORLT00000023242	ENSORLP00000023241		ATPase H+ transporting V1 subunit F
	atp6v1g1	V-ATPase_G	ENSORLT00000038314	ENSORLP00000038142		ATPase H+ transporting V1 subunit G1
	atp6v1h	V-ATPase_H_N|V-ATPase_H_C|Arm	ENSORLT00000022315	ENSORLP00000022314		ATPase H+ transporting V1 subunit H
	fxyd5	ATP1G1_PLM_MAT8	ENSORLT00000034634	ENSORLP00000040919		FXYD domain containing ion transport regulator 5	Yang et al. 2018
	fxyd6	ATP1G1_PLM_MAT8	ENSORLT00000009032	ENSORLP00000009031		FXYD domain containing ion transport regulator 6	Yang et al. 2018
	fxyd7	ATP1G1_PLM_MAT8	ENSORLT00000047074	ENSORLP00000044535	JX565424	FXYD domain containing ion transport regulator 7	Yang et al. 2018
	fxyd8	ATP1G1_PLM_MAT8	ENSORLT00000045364	ENSORLP00000026624	JX565423	FXYD domain containing ion transport regulator 8	Yang et al. 2018
	fxyd9	ATP1G1_PLM_MAT8	ENSORLT00000034198	ENSORLP00000036365	JX569229	FXYD domain containing ion transport regulator 9	Yang et al. 2018
	fxyd11	ATP1G1_PLM_MAT8	?	?	JX624726	FXYD domain containing ion transport regulator 11	Yang et al. 2018
	fxyd12	ATP1G1_PLM_MAT8	ENSORLT00000009009	ENSORLP00000009008	JX643983	FXYD domain containing ion transport regulator 12	Yang et al. 2018
Transporters and related genes	slc4a1a	HCO3_cotransp|Band_3_cyto	ENSORLT00000003183	ENSORLP00000003182		Solute carrier family 4 (anion exchanger), member 1a
	slc4a1b	HCO3_cotransp|Band_3_cyto	ENSORLT00000006918	ENSORLP00000006917		Solute carrier family 4 (anion exchanger), member 1b
	slc4a4a	HCO3_cotransp|Band_3_cyto	ENSORLT00000029425	ENSORLP00000029958		Solute carrier family 4 (sodium bicarbonate cotransporter), member 4a
	slc4a4b	HCO3_cotransp|Band_3_cyto|PTS_EIIA_2	ENSORLT00000003834	ENSORLP00000003833		Solute carrier family 4 (sodium bicarbonate cotransporter), member 4b
	slc4a8	HCO3_cotransp|Band_3_cyto	ENSORLT00000024190	ENSORLP00000024189		Solute carrier family 4, sodium bicarbonate cotransporter, member 8
	slc4a10	HCO3_cotransp|Band_3_cyto	ENSORLT00000046494	ENSORLP00000039353		Solute carrier family 4 member 10
	slc4a10b	HCO3_cotransp|Band_3_cyto	ENSORLT00000021083	ENSORLP00000021082		Solute carrier family 4, sodium bicarbonate transporter, member 10b
	slc4a11	HCO3_cotransp|PTS_EIIA_2|Band_3_cyto	ENSORLT00000039041	ENSORLP00000033981		Solute carrier family 4, sodium borate transporter, member 11
	slc4a4-like1	HCO3_cotransp|Band_3_cyto	ENSORLT00000039199	ENSORLP00000032253		Solute carrier family 4 (anion exchanger), member 4-like 1
	slc4a4-like2	HCO3_cotransp|Band_3_cyto	ENSORLT00000020101	ENSORLP00000020100		Solute carrier family 4 (anion exchanger), member 4-like 2
	slc5a1	SSF	ENSORLT00000012185	ENSORLP00000012184		Solute carrier family 5 (sodium/glucose cotransporter), member 1	Madsen et al. 2014
	slc6a6a	SNF	ENSORLT00000012691	ENSORLP00000012690		Solute carrier family 6 (neurotransmitter transporter), member 6a	Kinjo et al. 2013
	slc6a6b	SNF	ENSORLT00000012014	ENSORLP00000012013		Solute carrier family 6 (neurotransmitter transporter), member 6b	Kinjo et al. 2014
	slc8a1a	Na_Ca_ex|Calx-beta|Na_Ca_ex_C	ENSORLT00000041498	ENSORLP00000028292		Solute carrier family 8 (sodium/calcium exchanger), member 1a
	slc8a1b	Calx-beta|Na_Ca_ex|Na_Ca_ex_C	ENSORLT00000004680	ENSORLP00000004679		Solute carrier family 8 (sodium/calcium exchanger), member 1b
	slc8a2a	Calx-beta|Na_Ca_ex|Na_Ca_ex_C	ENSORLT00000043435	ENSORLP00000034531		Solute carrier family 8 (sodium/calcium exchanger), member 2a
	slc8a2b	Calx-beta|Na_Ca_ex|Na_Ca_ex_C	ENSORLT00000027895	ENSORLP00000043546		Solute carrier family 8 (sodium/calcium exchanger), member 2b
	slc8a3	Calx-beta|Na_Ca_ex|Na_Ca_ex_C	ENSORLG00000009443	ENSORLP00000043446		Solute carrier family 8 (sodium/calcium exchanger), member 3
	slc8a4a	Calx-beta|Na_Ca_ex|Na_Ca_ex_C	ENSORLT00000035715	ENSORLP00000043740		Solute carrier family 8 (sodium/calcium exchanger), member 4a
	slc8a4b	Calx-beta|Na_Ca_ex|Na_Ca_ex_C	ENSORLT00000026993	ENSORLP00000034614		Solute carrier family 8 (sodium/calcium exchanger), member 4b
	slc9a3.2	Na_H_Exchanger	ENSORLT00000011454	ENSORLP00000011453	GU177627	Solute carrier family 9, subfamily A (NHE3, cation proton antiporter 3), tandem duplicate 2	Wu et al. 2010
	slc9a3r1b	EBP50_C|PDZ|PDZ_6|PDZ_2	ENSORLT00000041999	ENSORLP00000039183	KP725028(d), JQ728537(d)	Solute carrier family 9, subfamily A (NHE3, cation proton antiporter 3), member 3 regulator 1b	Jeong et al. 2015, Kang et al. 2013
	slc12a1	SLC12|AA_permease|AA_permease_N|AA_permease_2	ENSORLT00000003347	ENSORLP00000003346		Solute carrier family 12 (sodium/potassium/chloride transporter), member 1, NKCC2	Madsen et al. 2014
	slc12a2	SLC12|AA_permease|AA_permease_N	ENSORLT00000024016	ENSORLP00000024015	GQ862972(d)	Solute carrier family 12 (sodium/potassium/chloride transporter), member 2, NKCC1	Kang et al. 2013
	slc12a3	AA_permease|SLC12|AA_permease_N	ENSORLT00000000509	ENSORLP00000000509	AB854642	Solute carrier family 12 member 3, NCC1
	slc12a10b	SLC12|AA_permease|AA_permease_N	ENSORLT00000040266	ENSORLP00000034067	KJ489429	Solute carrier family 12 member 3, NCC-like 2	Hsu et al. 2014
	slc12a10a	SLC12|AA_permease|AA_permease_N	ENSORLT00000030795	ENSORLP0000002590	KJ489428	Solute carrier family 12 member 3, NCC-like 1	Hsu et al. 2014
	trpv6	Ank_2|Ank_3|Ank_5|Ank|Ank_4|Ion_trans	ENSORLT00000014936	ENSORLP00000014935		Transient receptor potential cation channel, subfamily V, member 6, ECAC
	rhbg	Ammonium_transp	ENSORLT00000019529	ENSORLP00000019528		Rh family, B glycoprotein	Wu et al. 2010
	rhcgb	Ammonium_transp	ENSORLT00000014707	ENSORLP00000014706		Rh family, C glycoprotein b	Wu et al. 2010
	slc14a1	UT	ENSORLT00000006254	ENSORLP00000006253		Urea transporter 1
	slc14a2	UT	ENSORLT00000011044	ENSORLP00000011043		Urea transporter 2
Channel genes	cftr	CFTR_R|ABC_membrane|ABC_tran|AAA_21|SMC_N|AAA_29|RsgA_GTPase|DUF87|AAA_16|T2SSE|MMR_HSR1|FtsK_SpoIIIE|AAA_23	ENSORLT00000024332	ENSORLP00000024331	JQ728537(d)	cystic fibrosis transmembrane conductance regulator	Kang et al. 2013
	aqp0b-mipb	MIP	ENSORLT00000015229	ENSORLP00000015228		Major intrinsic protein of lens fiber b/Aquaporin 0b
	aqp1a	MIP	ENSORLT00000022053	ENSORLP00000022052		Aquaporin 1a	Madsen et al. 2014
	aqp3a	MIP	ENSORLT00000012760	ENSORLP00000012759		Aquaporin 3a	Madsen et al. 2014
	aqp4	MIP	ENSORLT00000021289	ENSORLP00000021288		Aquaporin 4
	aqp4-2	MIP	ENSORLT00000043818	ENSORLP00000032798		Aquaporin 4-2
	aqp7	MIP	ENSORLT00000036686	ENSORLP00000044177		Aquaporin 7	Madsen et al. 2014
	aqp8a	MIP	ENSORLT00000003813	ENSORLP00000003812		Aquaporin 8a	Madsen et al. 2014
	aqp9b	MIP	ENSORLT00000010365	ENSORLP00000010364		Aquaporin 9b
	aqp9like	MIP	ENSORLT00000031617	ENSORLP00000038416		Aquaporin 9-like
	aqp10a	MIP	ENSORLT00000012051	ENSORLP00000012050		Aquaporin 10a	Madsen et al. 2014
	aqp10b	MIP	ENSORLT00000000413	ENSORLP00000000413		Aquaporin 10b	Madsen et al. 2014
	aqp11	MIP	ENSORLT00000041314	ENSORLP00000039490		Aquaporin 11
	aqp11a	MIP	ENSORLT00000018867	ENSORLP00000018866		Aquaporin 11a	Madsen et al. 2014
	aqp12	MIP	ENSORLT00000001950	ENSORLP00000001949		Aquaporin 12
Cellular junction protein genes	oclnb	Occludin_ELL|MARVEL	ENSORLT00000021613	ENSORLP00000021612		Occludin b
	ocln	Occludin_ELL|MARVEL	ENSORLT00000031910	ENSORLP00000040980		Occludin
	marveld2b	Occludin_ELL|MARVEL	ENSORLT00000021620	ENSORLP00000021619		Tricellulin/MARVEL domain containing 2b
	cldnd1a	Claudin_2|PMP22_Claudin	ENSORLT00000032152	ENSORLP00000035776		Claudin domain containing 1a
	cldn2	PMP22_Claudin|Claudin_2	ENSORLT00000019226	ENSORLP00000019225		Claudin 2
	cldn4like	PMP22_Claudin|Claudin_2|TMEM37	ENSORLT00000001632	ENSORLP00000001631		Claudin 4-like
	cldn4like-2	PMP22_Claudin|Claudin_2	ENSORLT00000003671	ENSORLP00000003670		Claudin 4-like-2
	cldn5a	PMP22_Claudin	ENSORLT00000031203	ENSORLP00000026956		Claudin 5a
	cldn5b	PMP22_Claudin|Claudin_2	ENSORLT00000001337	ENSORLP00000001336		Claudin 5b
	cldn7a	PMP22_Claudin|Claudin_2	ENSORLT00000004407	ENSORLP00000004406		Claudin 7a
	cldn7b	PMP22_Claudin|Claudin_2	ENSORLT00000012778	ENSORLP00000012777		Claudin 7b
	cldn10b	PMP22_Claudin	ENSORLT00000046053	ENSORLP00000028327		Claudin 10b	Bossus et al. 2015, Bossus et al. 2017
	cldn10c	PMP22_Claudin|Claudin_2	ENSORLT00000041742	ENSORLP00000043508		Claudin 10c	Bossus et al. 2015, Bossus et al. 2017
	cldn10d	PMP22_Claudin	ENSORLT00000004486	ENSORLP00000004485		Claudin 10d	Bossus et al. 2015, Bossus et al. 2017
	cldn10e	PMP22_Claudin|Claudin_2	ENSORLT00000004499	ENSORLP00000004498		Claudin 10e	Bossus et al. 2015, Bossus et al. 2017
	cldn11a	PMP22_Claudin|Claudin_2	ENSORLT00000014349	ENSORLP00000014348		Claudin 11a
	cldn11b	PMP22_Claudin|Claudin_2	ENSORLT00000003678	ENSORLP00000003677		Claudin 11b
	cldn12	PMP22_Claudin	ENSORLT00000011752	ENSORLP00000011751		Claudin 12
	cldn15a	PMP22_Claudin|Claudin_2	ENSORLT00000008986	ENSORLP00000008985		Claudin 15a	Bossus et al. 2015, Bossus et al. 2017
	cldn15b	PMP22_Claudin|Claudin_2	ENSORLT00000028412	ENSORLP00000044350		Claudin 15b	Bossus et al. 2015, Bossus et al. 2017
	cldn15likea	PMP22_Claudin|Claudin_2	ENSORLT00000008328	ENSORLP00000008327		Claudin 15-like a/Claudin 25	Bossus et al. 2015, Bossus et al. 2017
	cldn15likeb	PMP22_Claudin|Claudin_2	ENSORLT00000025335	ENSORLP00000025334		Claudin 15-like b
	cldn17	PMP22_Claudin|Claudin_2	ENSORLT00000004184	ENSORLP00000004183		Claudin 17
	cldn19	PMP22_Claudin|Claudin_2	ENSORLT00000015540	ENSORLP00000015539		Claudin 19
	cldn19like	PMP22_Claudin|Claudin_2	ENSORLT00000005748	ENSORLP00000005747		Claudin 19-like
	cldn20	PMP22_Claudin|Claudin_2	ENSORLT00000021676	ENSORLP00000021675		Claudin 20
	cldn20like	PMP22_Claudin|Claudin_2	ENSORLT00000035698	ENSORLP00000045745		Claudin 20-like
	cldn22like	PMP22_Claudin	ENSORLT00000009942	ENSORLP00000009941		Claudin 22-like
	cldn23a	PMP22_Claudin|Claudin_2	ENSORLT00000014144	ENSORLP00000014143		Claudin 23a
	cldn27a	PMP22_Claudin	ENSORLT00000001646	ENSORLP00000001645		Claudin 27a	Bossus et al. 2015, Bossus et al. 2017
	cldn28a	PMP22_Claudin	ENSORLT00000039154	ENSORLP00000039963		Claudin 28a	Bossus et al. 2015, Bossus et al. 2017
	cldn30c	PMP22_Claudin	ENSORLT00000003647	ENSORLP00000003646		Claudin 30c	Bossus et al. 2015, Bossus et al. 2017
	cldn34like	Claudin_2|PMP22_Claudin	ENSORLT00000000755	ENSORLP00000000755		Claudin 34-like
	cldnb	PMP22_Claudin|Claudin_2	ENSORLT00000033422	ENSORLP00000033296		Claudin b
	cldng	PMP22_Claudin|Claudin_2	ENSORLT00000001624	ENSORLP00000001623		Claudin g
	cldnh	PMP22_Claudin|Claudin_2	ENSORLT00000035911	ENSORLP00000042011		Claudin h
	cldnh2	PMP22_Claudin	ENSORLT00000003639	ENSORLP00000003638		Claudin h2
	cldnh3	PMP22_Claudin|Claudin_2	ENSORLT00000003623	ENSORLP00000003622		Claudin h3
	cldni	PMP22_Claudin|Claudin_2	ENSORLT00000002512	ENSORLP00000002511		Claudin i
	cldnj	PMP22_Claudin	ENSORLT00000001638	ENSORLP00000001637		Claudin j
	cldnk-31like	PMP22_Claudin|Claudin_2	ENSORLT00000008978	ENSORLP00000008977		Claudin k/Claudin31-like
	cldnlike1	PMP22_Claudin|Claudin_2	ENSORLT00000018093	ENSORLP00000018092		Claudin-like 1
	cldnlike2	PMP22_Claudin|Claudin_2	ENSORLT00000004499	ENSORLP00000004498		Claudin-like 2
	cldnlike3	PMP22_Claudin	ENSORLT00000037769	ENSORLP00000042461		Claudin-like 3
	cldnlike4		ENSORLT00000009311	ENSORLP00000009310		Claudin-like 4
	cldnlike5	PMP22_Claudin|Claudin_2	ENSORLT00000024311	ENSORLP00000024310		Claudin-like 5
	cldnlike6	PMP22_Claudin|Claudin_2	ENSORLT00000004194	ENSORLP00000004193		Claudin-like 6
	cldnlike7	PMP22_Claudin|Claudin_2|Clc-like	ENSORLT00000004197	ENSORLP00000004196		Claudin-like 7
	cldnlike8		ENSORLT00000003641	ENSORLP00000003640		Claudin-like 8
Reference
1. Bossus MC, Bollinger RJ, Reed PJ, Tipsmark CK: Prolactin and cortisol regulate branchial claudin expression in Japanese medaka. Gen. Comp. Endocrinol. 240, 77-83 (2017)
2. Bossus MC, Madsen SS, Tipsmark CK: Functional dynamics of claudin expression in Japanese medaka (Oryzias latipes): Response to environmental salinity. Comp. Physiol. Biochem A 74-85 (2015)
3. Fukamachi S, Sugimoto M, Mitani H, Shima A: Somatolactin selectively regulates proliferation and morphogenesis of neural-crest derived pigment cells in medaka. Proc. Natl. Acad. Sci. U.S.A. 101, 10661-10666 (2004)
4. Fukamachi S, Yada T, Mitani H: Medaka receptors for somatolactin and growth hormone: phylogenetic paradox among fish growth hormone receptors. Genetics 171, 1875-1883 (2005)
5. Hsu HH, Lin LY, Tseng YC, Horng JL, Hwang PP: A new model for fish ion regulation: identification of ionocytes in freshwater- and seawater-acclimated medaka (Oryzias latipes) Cell Tissue Res. 357, 225-243 (2014)
6. Huang X, Hui MN, Liu Y, Yuen DS, Zhang Y, Chan WY, Lin HR, Cheng SH, Cheng, CH: Discovery of a novel prolactin in non-mammalian vertebrates: evolutionary perspectives and its involvement in teleost retina development. PLoS ONE 4, E6163 (2009)
7. Hyodo S: Subchapter 6B Vasotocin. In: Takei Y, Ando H, Tsutsui K (eds.) Handbook of Hormones: Comparative Endocrinology for Basic and Clinical Research, pp. 50-52, Academic Press (2016a)
8. Hyodo S: Subchapter 6D Non-mammalian Oxytocin Family Peptides. In: Takei Y, Ando H, Tsutsui K (eds.) Handbook of Hormones: Comparative Endocrinology for Basic and Clinical Research, pp. 44-46, Academic Press (2016b)
9. Inoue K, Miyanishi H, Nobata S, Takei Y: Evolutionary implication of the absense of atrial natriuretic peptide (ANP) in euryhaline Oryzias fishes. Env. Biol. Fish. 94, 559-566 (2012).
10. Inoue K, Naruse K, Yamagami S, Mitani H, Suzuki N, Takei Y: Four functionally distinct C-type natriuretic peptides found in fish reveal evolutionary history of vertebrate natriuretic peptides. Proc. Natl. Acad. Sci. USA. 100, 10079-10084 (2003)
11. Inoue K, Sakamoto T, Yuge S, Iwatani H, Yamagami S, Tsutsumi M, Hori H, Cerra MC, Tota B, Suzuki N, Okamoto N, Takei Y.: Structural andfunctional evolution of three cardiac natriuretic peptides. Mol. Biol. Evol. 22, 2428-2434 (2005)
12. Jeong CB, Kim BM, Kang HM, Choi IY, Rhee JS, Lee JS: Marine medaka ATP-binding cassette (ABC) superfamily and new insight into teleost Abch nomenclature. Sci Rep 5, 15409 (2015)
13. Kang CK, Yang WK, Lin ST, Liu CC, Lin HM, Chen HH, Cheng CW, Lee TH, Hwang PP: The acute and regulatory phases of time-course changes in gill mitochondrion-rich cells of seawater-acclimated medaka (Oryzias dancena) when exposed to hypoosmotic environments. Comp. Biochem. Physiol., Part A Mol. Integr. Physiol. 164, 181-191 (2013)
14. Kanda S, Okubo K, Oka Y: Differential regulation of the luteinizing hormone genes in teleosts and tetrapods due to their distinct genomic environments -Insights into gonadotropin beta subunit evolution. Gen. Comp. Endocrinol. 173, 253-258 (2011)
15. Kawabata Y, Hiraki T, Takeuchi A, Okubo K: Sex differences in the expression of vasotocin/isotocin, gonadotropin-releasing hormone, and tyrosine and tryptophan hydroxylase family genes in the medaka brain. Neuroscience 218, 65-77 (2012)
16. Kinjo A, Koito T, Kawaguchi S, Inoue K: Evolutionary history of the GABA transporter (GAT) group revealed by marine invertebrate GAT-1. PLoS One 8, e82410 (2013).
17. Konno N, Hyodo S, Yamaguchi Y, Kaiya H, Miyazato M, Matsuda K, Uchiyama M: African lungfish, Protopterus annectens, possess an arginine vasotocin receptor homologous to the tetrapod V2-type receptor. J. Exp. Biol. 212, 2183-2193 (2009)
18. Madsen SS, BujakJ, Tipsmark CK: Aquaporin expression in the Japanese medaka (Oryzias latipes) in freshwater and seawater: challenging the paradigm of intestinal water transport? J. Exp. Biol. 217, 3108-3121 (2014)
19. Ogoshi M, Naruse K, Inoue K, Takei Y: Evolutionary history of the calcitonin gene-related peptide family in vertebrates revealed by comparative genomic analyses. Peptides 27, 3154-3164 (2006).
20. Rhee JS, Kim BM, Choi BS, Choi IY, Wu RS, Nelson DR, Lee JS: Whole spectrum of cytochrome p450 genes and molecular responses to water-accommodated fractions exposure in the marine medaka. Environ. Sci. Technol. 47, 4804-4812 (2013)
21. Takahashi H, Sato T, Ikeuchi T, Saito K, Sakaizumi M, Sakamoto, T: High levels of plasma cortisol and impaired hypoosmoregulation in a mutant medaka deficient in P450c17I. Mol. Biol. Evol. 430, 25-32 (2016)
22. Takeda K, Suzuki N: Genomic structure and expression of the Medaka fish homolog of the mammalian guanylyl cyclase B. J. Biochem. 126, 104-114 (1999)
23. Trayer V, Hwang PP, Prunet P, Thermes V: Assessment of the role of cortisol and corticosteroid receptors in epidermal ionocyte development in the medaka (Oryzias latipes) embryos, Gen Comp. Endocrinol 194, 152-161 (2013)
24. Wong MKS Chapter 29 Renin-Angiotensin System. In: Takei Y, Ando H, Tsutsui K (eds.) Handbook of Hormones: Comparative Endocrinology for Basic and Clinical Research, pp. 253-254, Academic Press (2016a)
25. Wong MKS subchapter 29B AngiotensinII. In: Takei Y, Ando H, Tsutsui K (eds.) Handbook of Hormones: Comparative Endocrinology for Basic and Clinical Research, pp. 258-260, Academic Press (2016b)
26. Wu SC, Horng JL, Liu ST, Hwang PP, Wen ZH, Lin CS, Lin LY: Ammonium-dependent sodium uptake in mitochondrion-rich cells of medaka (Oryzias latipes) larvae. Am. J. Physiol. 298, C237-C250 (2010)
27. Yamagami S, Suzuki K, Suzuki N: Expression and exon/intron organization of two medaka fish homologs of the mammalian guanylyl cyclase A. J Biochem. 130, 39-50 (2001)
28. Yang WK, Hsu AD, Kang CK, Lai IP, Liao P, Lee TH: Intestinal FXYD12 and sodium-potassium ATPase: A comparative study on two euryhaline medakas in response to salinity changes. Plos One 13, e0201252 (2018)
29. Yokota H, Abe T, Nakai M, Murakami H, Eto C, Yakabe Y: Effects of 4-tert-pentylphenol on the gene expression of P450 11beta-hydroxylase in the gonad of medaka (Oryzias latipes). Aquat. Toxicol. 71, 121-132 (2005)
30. Yuan, CC, Chen, KR, Zhu, YF, Yuan, YM, Li, MY: Medaka igf1 identifies somatic cells and meiotic germ cells of both sexes. Gene 642, 423-429 (2018)
31. Yuge S subchapter 23A Guanylin. In: Takei Y, Ando H, Tsutsui K (eds.) Handbook of Hormones: Comparative Endocrinology for Basic and Clinical Research, pp. 197-199, Academic Press (2016a)
32. Yuge S subchapter 23B Uroguanylin. In: Takei Y, Ando H, Tsutsui K (eds.) Handbook of Hormones: Comparative Endocrinology for Basic and Clinical Research, pp. 200-202, Academic Press (2016b)
33. Yun S, Furlong M, Sim M, Cho M, Park S, Cho EB, Reyes-Alcaraz A, Hwang JL, Kim J, Seong JY: Prevertebrate Local Gene Duplication Facilitated Expansion of the Neuropeptide GPCR Superfamily. Mol. Biol. Evol. 32, 2803-2817 (2015)
34. Zhang X, Hecker M, Park JW, Tompsett AR, Newsted J, Nakayama K, Jones PD, Au D, Kong R, Wu RS, Giesy JP: Real-time PCR array to study effects of chemicals on the Hypothalamic-Pituitary-Gonadal axis of the Japanese medaka. Aquat. Toxicol. 88, 173-182 (2008)
35. Zhou LY, Wang DS, Kobayashi T, Yano A, Paul-Prasanth B, Suzuki A, Sakai F, Nagahama Y: A novel type of P450c17 lacking the lyase activity is responsible for C21-steroid biosynthesis in the fish ovary and head kidney Endocrinology 148, 4282-4291 (2007)

### Sheet: Additional Table 2
Additional Table 2. The number of proteins containing specific domains found in osmoregulation genes.
Pfam domain	O. javanicus	O. melastigma/dancena	O. latipes Hd-rR	O. latipes HNI	O. latipes HSOK
3Beta_HSD	16	20	16	17	18
7TM_GPCR_Srsx	166	228	244	225	238
7TM_GPCR_Srv	50	66	57	58	54
7TM_GPCR_Srx	146	212	211	197	212
7tm_1	360	558	561	531	551
7tm_2	63	66	67	66	65
7tm_4	123	203	201	194	197
A1_Propeptide	3	4	4	4	4
AAA_16	101	105	106	98	99
AAA_21	38	44	47	43	48
AAA_23	18	22	23	22	20
AAA_29	22	26	29	24	28
AA_permease	38	40	37	37	38
AA_permease_2	30	32	29	29	30
AA_permease_N	6	6	6	5	6
ABC_membrane	24	25	27	26	26
ABC_tran	79	78	70	67	70
ACTH_domain	3	3	3	3	3
ANF_receptor	72	96	90	86	90
ANP	3	5	4	4	4
ATP-synt_C	6	5	6	6	6
ATP-synt_D	2	2	2	2	2
ATP-synt_F	1	1	1	1	1
ATP-synt_ab	5	6	7	7	7
ATP-synt_ab_N	5	5	7	7	7
ATP-synt_ab_Xtn	2	2	2	2	2
ATP1G1_PLM_MAT8	6	7	7	7	7
ATP_synt_H	0	2	2	2	2
Aminotran_5	16	17	18	18	16
Ammonium_transp	8	7	6	6	7
Ank	200	233	229	218	229
Ank_2	215	248	246	235	252
Ank_3	197	232	231	220	233
Ank_4	206	243	242	229	248
Ank_5	203	238	236	223	238
Arm	54	54	54	54	56
Asp	6	6	6	6	6
Band_3_cyto	16	15	15	15	13
Beta_elim_lyase	7	8	9	8	9
C2-set_2	216	224	222	199	210
CDO_I	1	1	1	1	1
CFTR_R	1	1	1	0	1
CRF	3	4	5	4	5
Calc_CGRP_IAPP	6	9	9	7	9
Calx-beta	13	13	14	13	14
Cation_ATPase	36	38	40	38	40
Cation_ATPase_C	19	18	17	18	18
Cation_ATPase_N	19	17	19	20	22
Claudin_2	81	87	81	79	78
Clc-like	2	5	2	2	4
Cys_knot	19	23	20	18	20
DUF1856	2	2	2	2	2
DUF5134	0	0	1	0	0
DUF87	4	4	8	7	6
E1-E2_ATPase	36	39	42	41	40
EBP50_C	4	4	4	3	4
Epimerase	36	42	40	35	39
EpoR_lig-bind	7	9	9	9	9
FtsK_SpoIIIE	2	0	2	0	1
Furin-like	12	12	12	12	12
GCR	1	2	2	2	2
GDP_Man_Dehyd	13	16	15	16	16
GHBP	2	1	2	2	2
Guanylate_cyc	33	31	30	29	31
Guanylin	2	2	2	0	2
HCO3_cotransp	17	16	16	16	15
HNOBA	12	12	11	11	11
HRM	33	35	34	33	36
Hormone_1	4	4	4	4	5
Hormone_2	5	7	7	6	7
Hormone_4	1	1	2	2	2
Hormone_5	2	2	2	2	2
Hormone_6	2	2	2	2	2
Hormone_recep	60	73	70	71	74
Hydrolase	48	54	53	49	52
Hydrolase_3	27	26	28	27	28
I-set	518	723	629	569	590
IL6Ra-bind	8	7	8	7	8
Ig_2	487	639	549	508	517
Ig_3	609	867	766	659	704
Ig_4	161	170	148	139	130
Ig_5	116	135	112	97	96
Ig_6	169	176	158	162	156
Insulin	12	12	12	11	10
Insulin_TMD	2	5	4	5	5
Ion_trans	161	171	169	161	168
Izumo-Ig	111	112	102	95	94
KR	68	76	75	70	68
Kinase-like	201	211	223	207	213
LRR_4	301	322	308	304	311
LRR_5	127	157	148	146	151
LRR_8	268	290	279	274	282
MARVEL	35	46	43	42	41
MIP	14	14	15	13	15
MMR_HSR1	249	297	252	247	247
NAD_binding_10	19	20	16	15	20
NAD_binding_4	11	13	12	12	12
Na_Ca_ex	18	22	22	21	19
Na_Ca_ex_C	5	7	7	7	7
Na_H_Exchanger	14	14	15	14	15
Na_K-ATPase	7	7	5	5	5
NmrA	4	7	8	8	9
Occludin_ELL	10	11	13	13	16
PCO_ADO	2	3	3	2	3
PDZ	185	209	201	195	202
PDZ_2	134	140	129	129	131
PDZ_6	179	198	192	188	194
PMP22_Claudin	91	104	96	90	88
PTS_EIIA_2	3	2	2	3	2
Peptidase_M2	4	6	2	3	4
Pkinase	547	666	675	643	652
Pkinase_Tyr	542	656	667	634	643
Polysacc_synt_2	15	18	16	16	16
Prolactin_RP	1	1	1	1	1
Pyridoxal_deC	9	9	9	9	9
RAMP	6	6	5	5	5
Recep_L_domain	11	11	11	11	11
RmlD_sub_bind	12	16	14	15	15
RsgA_GTPase	124	131	120	110	120
SLC12	15	15	15	15	15
SMC_N	41	46	48	41	46
SNF	40	37	38	36	37
SSF	14	17	16	15	16
START	16	17	16	16	15
Sacchrp_dh_NADP	7	6	8	8	7
SepSecS	2	2	2	2	2
Serpin	21	21	26	26	25
Stanniocalcin	2	3	3	3	3
T2SSE	5	6	11	9	9
TAXi_C	4	3	5	3	3
TAXi_N	5	6	6	6	6
TMEM37	1	1	2	1	2
UT	3	3	3	3	3
Urotensin_II	2	3	2	3	3
V-ATPase_C	4	3	3	3	3
V-ATPase_G	2	1	1	1	1
V-ATPase_H_C	10	10	9	10	10
V-ATPase_H_N	6	5	4	6	4
V-set	539	813	709	606	647
VEGFR-2_TMD	3	4	4	4	4
V_ATPase_I	5	5	6	8	7
fn3	234	250	247	228	237
ig	548	717	637	574	586
p450	59	76	58	55	58
vATP-synt_AC39	0	2	1	1	1
vATP-synt_E	2	2	2	2	2
zf-C4	55	70	68	68	69
